# Aberrant astrocyte protein secretion contributes to altered neuronal development in diverse disorders

**DOI:** 10.1101/2020.02.17.939991

**Authors:** Alison L.M. Caldwell, Jolene K. Diedrich, Maxim N. Shokhirev, Nicola J. Allen

**Affiliations:** Molecular Neurobiology Laboratory, Salk Institute for Biological Studies, 10010 North Torrey Pines Rd, La Jolla, CA, 92037, USA; Mass Spectrometry Core, Salk Institute for Biological Studies, 10010 North Torrey Pines Rd, La Jolla, CA, 92037, USA; Razavi Newman Integrative Genomics and Bioinformatics Core, Salk Institute for Biological Studies, 10010 North Torrey Pines Rd, La Jolla, CA, 92037, USA; Neurosciences Graduate Program University of California San Diego La Jolla, CA, 92093 USA

## Abstract

Astrocytes negatively impact neuronal development in many neurodevelopmental disorders (NDs), however how they do this, and if mechanisms are shared across disorders, is not known. We developed an in vitro system to ask how astrocyte protein secretion and gene expression change in three genetic NDs. We identified disorder specific changes, and changes common to all disorders. ND astrocytes increase release of Igfbp2, a secreted inhibitor of IGF. IGF rescues neuronal deficits in many NDs, and we found blocking Igfbp2 partially rescues inhibitory effects of Rett Syndrome astrocytes, suggesting increased astrocyte Igfbp2 contributes to decreased IGF signaling in NDs. We identified increased BMP signaling in ND astrocytes is upstream of protein secretion changes, including Igfbp2, and blocking BMP signaling in Fragile X Syndrome astrocytes reverses inhibitory effects on neurite outgrowth. We provide a resource of astrocyte secreted proteins in health and NDs, and identify novel targets for intervention in diverse NDs.
