## Supplemental Table 7 for "Aberrant astrocyte protein secretion contributes to altered neuronal development in diverse disorders"

### Sheet: FXS up
Protein Locus	Description	Gene	WT %	FXS %	Log2 FC	pValue		Transcript	Annotation/Divergence	Gene	WT FPKM	FXS FPKM	FXS vs. WT Log2 FC	FXS vs. WT adj. p-v
sp|P20722|BMP6_MOUSE	Bone morphogenetic protein 6 OS=Mus musculus GN=Bmp6 PE=1 SV=2; Additional IDs concatenated into MaxParsimony group: sp|P49003|BMP5_MOUSE, sp|P23359|BMP7_MOUSE	Bmp6	0.00456492	0.0120003	1.39441	0.0225443		NM_007556	Bmp6|D13Wsu115e|Vgr1|-|13 A3.3|13 18.15 cM|protein-coding	Bmp6	81.4737	136.612	0.765442	0.00119744
sp|Q61592|GAS6_MOUSE	Growth arrest-specific protein 6 OS=Mus musculus GN=Gas6 PE=2 SV=2	Gas6	0.00229023	0.0128616	2.4895	0.00262508		NM_019521	Gas6|Gas-6|-|8 A1.1|8 6.06 cM|protein-coding	Gas6	55.7595	82.5447	0.587655	0.0391585
sp|Q07079|IBP5_MOUSE	Insulin-like growth factor-binding protein 5 OS=Mus musculus GN=Igfbp5 PE=1 SV=1	Igfbp5	0.154892	0.334923	1.11257	0.00316024		NM_010518	Igfbp5|AI256729|AW208790|IGFBP-5|IGFBP-5P|-|1 C3|1 36.94 cM|protein-coding	Igfbp5	234.67	504.231	1.1188	0.00271473
sp|P70275|SEM3E_MOUSE	Semaphorin-3E OS=Mus musculus GN=Sema3e PE=1 SV=3; Additional IDs concatenated into MaxParsimony group: Reverse_sp|G3X982|AOXC_MOUSE	Sema3e	0.00311959	0.013427	2.1057	0.0209022		NM_011348	Sema3e|6430702L12|AA408817|Semah|mKIAA0331|-|5|5 A1|protein-coding	Sema3e	2.558	4.19333	0.71998	0.0423651

### Sheet: RTT up
No overlap in protein and RNA identified

### Sheet: DS up
Protein Locus	Description	Gene	WT %	DS %	Log2 FC	pValue		Transcript	Annotation/Divergence	Gene	WT FPKM	DS FPKM	DS vs. WT Log2 FC	DS vs. WT adj. p-v
sp|P97857|ATS1_MOUSE	A disintegrin and metalloproteinase with thrombospondin motifs 1 OS=Mus musculus GN=Adamts1 PE=1 SV=4; Additional IDs concatenated into MaxParsimony group: sp|P59384|ATS15_MOUSE	Adamts1	0.00416283	0.0149475	1.84427	0.000139571		NM_009621	Adamts1|ADAM-TS1|ADAMTS|ADAMTS-1|C3-C5|METH-1|METH1|-|16 C3.3|16 48.2 cM|protein-coding	Adamts1	13.6567	32.0433	1.29767	0.000167007
sp|P12023|A4_MOUSE	Amyloid beta A4 protein OS=Mus musculus GN=App PE=1 SV=3	App	0.133657	0.290675	1.12088	1e-05		NM_007471	App|Abeta|Abpp|Adap|Ag|Cvap|E030013M08Rik|betaApp|-|16 C3.3|16 46.92 cM|protein-coding	App	161.404	409.836	1.41534	2.00152e-06
sp|P50428|ARSA_MOUSE	Arylsulfatase A OS=Mus musculus GN=Arsa PE=2 SV=2	Arsa	0.00656815	0.014845	1.17641	0.00168406		NM_009713	Arsa|AS-A|ASA|AW212749|As-2|As2|TISP73|-|15|15 E3|protein-coding	Arsa	25.7662	36.8683	0.582695	0.00685218
sp|P20722|BMP6_MOUSE	Bone morphogenetic protein 6 OS=Mus musculus GN=Bmp6 PE=1 SV=2; Additional IDs concatenated into MaxParsimony group: sp|P49003|BMP5_MOUSE, sp|P23359|BMP7_MOUSE	Bmp6	0.00456492	0.0186009	2.02671	0.00049803		NM_007556	Bmp6|D13Wsu115e|Vgr1|-|13 A3.3|13 18.15 cM|protein-coding	Bmp6	81.4737	140.79	0.860949	0.00515077
sp|Q8CG16|C1RA_MOUSE	Complement C1r-A subcomponent OS=Mus musculus GN=C1ra PE=1 SV=1; Additional IDs concatenated into MaxParsimony group: sp|Q8CFG9|C1RB_MOUSE	C1ra	0.00763321	0.0399851	2.3891	3.80325e-05		NM_023143	C1ra|AI132558|C1r|mC1rA|-|6|6 F2|protein-coding	C1ra	2.51083	4.6305	0.954378	0.0044567
sp|Q8CG14|CS1A_MOUSE	Complement C1s-A subcomponent OS=Mus musculus GN=C1sa PE=2 SV=2	C1sa	0.0100847	0.0462851	2.19838	1e-05		NM_001097617	C1s1|AA959438|AI255193|AI327365|C1s|C1sa|-|6|6 F2|protein-coding	C1sa	8.2985	15.7495	0.991296	7.64226e-06
sp|P01027|CO3_MOUSE	Complement C3 OS=Mus musculus GN=C3 PE=1 SV=3	C3	0.0550464	0.147169	1.41876	0.00219775		NM_009778	C3|AI255234|ASP|HSE-MSF|Plp|-|17 D|17 29.72 cM|protein-coding	C3	3.3725	8.6895	1.43995	0.0166745
sp|Q920C1|CRDL1_MOUSE	Chordin-like protein 1 OS=Mus musculus GN=Chrdl1 PE=1 SV=1	Chrdl1	0.012862	0.0273523	1.08855	5.89337e-05		NM_031258	Chrdl1|CHL|CHL1|Nrln1|VOPT|-|X|X F2|protein-coding	Chrdl1	18.6668	32.0245	0.851731	0.00355851
sp|Q9WVJ3|CBPQ_MOUSE	Carboxypeptidase Q OS=Mus musculus GN=Cpq PE=2 SV=1	Cpq	0.023178	0.088228	1.92848	0.000797481		NM_176073	Cpq|1190003P12Rik|2610034C17Rik|Hls2|Lal-1|Pgcp|-|15|15 B3.1|protein-coding	Cpq	64.8492	94.4958	0.605476	0.0464902
sp|Q99LS0|AUGN_MOUSE	Augurin OS=Mus musculus GN=Ecrg4 PE=1 SV=2	Ecrg4	0.0117128	0.0953572	3.02525	0.0422178		NM_024283	1500015O10Rik|Ecrg4|-|1|1 C1.1|protein-coding	Ecrg4	185.87	408.103	1.20906	0.0132183
sp|Q8BPB5|FBLN3_MOUSE	EGF-containing fibulin-like extracellular matrix protein 1 OS=Mus musculus GN=Efemp1 PE=2 SV=1	Efemp1	0.0113615	0.0638355	2.4902	0.000106518		NM_146015	Efemp1|-|-|11|11 A3.3|protein-coding	Efemp1	9.60533	28.2557	1.63456	3.44502e-07
sp|Q501P1|FBLN7_MOUSE	Fibulin-7 OS=Mus musculus GN=Fbln7 PE=1 SV=1	Fbln7	0.00360373	0.0183311	2.34673	1e-05		NM_024237	Fbln7|1600015H20Rik|AI464334|TM14|-|2|2 F1|protein-coding	Fbln7	5.82433	12.2473	1.13921	2.82429e-13
sp|P06837|NEUM_MOUSE	Neuromodulin OS=Mus musculus GN=Gap43 PE=1 SV=1	Gap43	0.00925887	0.0226388	1.28989	0.013107		NM_008083	Gap43|B-50|Basp2|GAP-43|-|16 B4|16 28.37 cM|protein-coding	Gap43	8.95267	15.2708	0.823029	0.000799904
sp|Q61592|GAS6_MOUSE	Growth arrest-specific protein 6 OS=Mus musculus GN=Gas6 PE=2 SV=2	Gas6	0.00229023	0.0115067	2.3289	0.00069209		NM_019521	Gas6|Gas-6|-|8 A1.1|8 6.06 cM|protein-coding	Gas6	55.7595	90.1512	0.769816	0.0237547
sp|P14430|HA18_MOUSE	H-2 class I histocompatibility antigen, Q8 alpha chain OS=Mus musculus GN=H2-Q8 PE=2 SV=1	H2-Q8	0.00670481	0.0156296	1.22101	4.63249e-05		NM_023124	H2-Q8|H-2Q8|MMS10-T|Ms10t|Qa-2|Qa-8|Qa8|-|17 B1|17|protein-coding	H2-Q8	0.136667	3.98925	5.18016	4.06033e-22
sp|O35664|INAR2_MOUSE	Interferon alpha/beta receptor 2 OS=Mus musculus GN=Ifnar2 PE=1 SV=2	Ifnar2	0.00278868	0.021933	2.97544	0.00191647		NM_001110498	Ifnar2|AI747302|Ifnar-2|-|16 C3.3|16 52.82 cM|protein-coding	Ifnar2	20.3042	32.0722	0.693725	7.37938e-06
sp|Q9JI59|JAM2_MOUSE	Junctional adhesion molecule B OS=Mus musculus GN=Jam2 PE=1 SV=1	Jam2	0.00543524	0.0163187	1.58611	0.000363738		NM_023844	Jam2|1110002N23Rik|2410030G21Rik|2410167M24Rik|JAM-2|JAM-B|Jcam2|VE-JAM|-|16|16 C3.3|protein-coding	Jam2	162.969	300.728	0.936215	2.58186e-09
sp|Q8BGY3|LUZP2_MOUSE	Leucine zipper protein 2 OS=Mus musculus GN=Luzp2 PE=2 SV=1	Luzp2	0.0089977	0.0136247	0.598597	0.0380159		NM_178705	Luzp2|9330154K17Rik|D130073E01|-|7 B5|7 33.23 cM|protein-coding	Luzp2	59.3687	89.0847	0.647706	0.000807786
sp|Q8VE43|METRL_MOUSE	Meteorin-like protein OS=Mus musculus GN=Metrnl PE=2 SV=1; Additional IDs concatenated into MaxParsimony group: Reverse_sp|G5E870|TRIPC_MOUSE	Metrnl	0.0123291	0.0307944	1.3206	1e-05		NM_144797	Metrnl|9430048M07Rik|BC019776|-|11|11 E2|protein-coding	Metrnl	9.554	13.6698	0.580927	0.013428
sp|Q61865|MIA_MOUSE	Melanoma-derived growth regulatory protein OS=Mus musculus GN=Mia PE=2 SV=2	Mia	0.00883686	0.0348006	1.97751	0.0119283		NM_019394	Mia|CD-RAP|Cdrap|Mia1|-|7 A3|7 15.84 cM|protein-coding	Mia	16.3893	44.5108	1.51679	0.0105115
sp|Q9ESQ8|NPVF_MOUSE	Pro-FMRFamide-related neuropeptide VF OS=Mus musculus GN=Npvf PE=2 SV=1	Npvf	0.0208985	0.10206	2.28795	0.000163768		NM_021892	Npvf|Rfrp|-|6|6 B2.3|protein-coding	Npvf	83.7243	615.686	2.94707	0.00110281
sp|O35103|OMD_MOUSE	Osteomodulin OS=Mus musculus GN=Omd PE=2 SV=1	Omd	0.00869248	0.06562	2.9163	1e-05		NM_012050	Omd|OSAD|SLRR2C|-|13|13 A5|protein-coding	Omd	14.1473	26.9983	1.00478	0.00520928
sp|P55065|PLTP_MOUSE	Phospholipid transfer protein OS=Mus musculus GN=Pltp PE=1 SV=1	Pltp	0.0482136	0.122918	1.35019	1e-05		NM_011125	Pltp|Bpife|OD107|-|2 H3|2 85.27 cM|protein-coding	Pltp	114.808	186.771	0.76853	0.00370989
sp|Q9D6X6|PRS23_MOUSE	Serine protease 23 OS=Mus musculus GN=Prss23 PE=2 SV=2	Prss23	0.0176742	0.0402315	1.18668	1e-05		NM_029614	Prss23|2310046G15Rik|4930479H08Rik|AI790574|Spuve|-|7|7 D3|protein-coding	Prss23	67.8133	118.796	0.877533	0.00390365
sp|Q9DD06|RARR2_MOUSE	Retinoic acid receptor responder protein 2 OS=Mus musculus GN=Rarres2 PE=1 SV=1	Rarres2	0.0336429	0.103131	1.6161	1e-05		NM_001347168	Rarres2|0610007L05Rik|AI303516|-|6|6 B2.3|protein-coding	Rarres2	29.189	42.968	0.642188	0.0375125
sp|P00683|RNAS1_MOUSE	Ribonuclease pancreatic OS=Mus musculus GN=Rnase1 PE=1 SV=2	Rnase1	0.00373027	0.0121022	1.69791	0.025269		NM_011271	Rnase1|AI574248|Rib-1|Rib1|-|14 C1|14 26.4 cM|protein-coding	Rnase1	1.1435	8.46225	2.90389	2.06303e-08
sp|Q9CQ01|RNT2_MOUSE	Ribonuclease T2 OS=Mus musculus GN=Rnaset2 PE=2 SV=1	Rnaset2	0.0591072	0.226182	1.93608	1e-05		NM_001083938	Rnaset2a|0610007O07Rik|4833423A10Rik|4930532K22Rik|C79750|RNASE6PL|Rnaset2|-|17|17 A1|protein-coding	Rnaset2	2.01817	5.42425	1.45654	5.6275e-06
sp|P50114|S100B_MOUSE	Protein S100-B OS=Mus musculus GN=S100b PE=2 SV=2	S100b	0.0141144	0.0495279	1.81107	0.00480826		NM_009115	S100b|AI850290|Bpb|-|10 C1|10 38.76 cM|protein-coding	S100b	5.831	11.8697	1.09717	8.71248e-09
sp|P12961|7B2_MOUSE	Neuroendocrine protein 7B2 OS=Mus musculus GN=Scg5 PE=1 SV=1	Scg5	0.0166258	0.14422	3.11678	2.87394e-05		NM_009162	Scg5|7B2|AI325031|Sgne-1|Sgne1|-|2 E4|2 57.45 cM|protein-coding	Scg5	54.2828	183.108	1.82813	4.88481e-13
sp|Q62181|SEM3C_MOUSE	Semaphorin-3C OS=Mus musculus GN=Sema3c PE=1 SV=2; Additional IDs concatenated into MaxParsimony group: sp|Q4LFA9|SEM3G_MOUSE	Sema3c	0.00684064	0.031728	2.21355	0.000152007		NM_013657	Sema3c|1110036B02Rik|SemE|Semae|-|5|5 A3|protein-coding	Sema3c	32.6537	52.6037	0.750544	3.24131e-11
sp|P70275|SEM3E_MOUSE	Semaphorin-3E OS=Mus musculus GN=Sema3e PE=1 SV=3; Additional IDs concatenated into MaxParsimony group: Reverse_sp|G3X982|AOXC_MOUSE	Sema3e	0.00311959	0.0223752	2.84247	0.00635917		NM_011348	Sema3e|6430702L12|AA408817|Semah|mKIAA0331|-|5|5 A1|protein-coding	Sema3e	2.558	5.5845	1.19132	0.0217886
sp|P97290|IC1_MOUSE	Plasma protease C1 inhibitor OS=Mus musculus GN=Serping1 PE=1 SV=3	Serping1	0.0176991	0.0528455	1.57811	0.000273354		NM_009776	Serping1|C1INH|C1nh|-|2|2 D|protein-coding	Serping1	18.9197	29.4585	0.709778	0.00980701
sp|O35684|NEUS_MOUSE	Neuroserpin OS=Mus musculus GN=Serpini1 PE=1 SV=1	Serpini1	0.0111366	0.0278876	1.32431	1e-05		NM_009250	Serpini1|AI837402|Ns|PI-12|PI12|Spi17|-|3|3 E3|protein-coding	Serpini1	4.03533	5.87775	0.611994	0.0240206
sp|Q8VHI5|VITRN_MOUSE	Vitrin OS=Mus musculus GN=Vit PE=1 SV=2	Vit	0.00743881	0.0264982	1.83275	1e-05		NM_001197028	Vit|1700052E02Rik|1700110E08Rik|2810429K11Rik|-|17|17 E3|protein-coding	Vit	32.045	53.7572	0.80549	0.0134512

### Sheet: BMP6 up
Protein Locus	Description	Gene	Alone %	BMP6 %	Log2 FC	pValue		Transcript	Annotation/Divergence	Gene	Alone FPKM	BMP6 FPKM	WT vs. BMP6 Log2 FC	WT vs. BMP6 adj. p-v
sp|P09470|ACE_MOUSE	Angiotensin-converting enzyme OS=Mus musculus GN=Ace PE=1 SV=3	Ace	0.0223775	0.0392232	0.809661	0.024923		NM_207624	Ace|AW208573|CD143|-|11 E1|11 68.84 cM|protein-coding	Ace	12.5957	26.3442	1.09268	6.41383e-06
sp|P05063|ALDOC_MOUSE	Fructose-bisphosphate aldolase C OS=Mus musculus GN=Aldoc PE=1 SV=4	Aldoc	0.0576082	0.0890036	0.627588	0.0326009		NM_001303423	Aldoc|AI847350|AU040929|Aldo3|Scrg2|-|11 B5|11 46.74 cM|protein-coding	Aldoc	87.6645	157.763	1.10229	5.4222e-05
sp|O08538|ANGP1_MOUSE	Angiopoietin-1 OS=Mus musculus GN=Angpt1 PE=1 SV=2	Angpt1	0.00249313	0.0100956	2.01769	0.00482577		NM_001286062	Angpt1|1110046O21Rik|Ang-1|Ang1|-|15 B3.1|15 16.69 cM|protein-coding	Angpt1	20.0822	30.84	0.788059	6.28603e-06
sp|P08226|APOE_MOUSE	Apolipoprotein E OS=Mus musculus GN=Apoe PE=1 SV=2; Additional IDs concatenated into MaxParsimony group: sp|A2AF47|DOC11_MOUSE, sp|Q8CHH5|GSC1L_MOUSE, Reverse_sp|Q766D5|B4GN4_MOUSE, Reverse_sp|Q6L8S8|B4GN3_MOUSE, sp|Q8BI71|EX3L1_MOUSE, Reverse_sp|Q7TQE6|MACOI_MOUSE, sp|P70266|F261_MOUSE	Apoe	1.08334	1.92547	0.829734	0.00085212		NM_001305844	Apoe|AI255918|Apo-E|-|7 A3|7 9.94 cM|protein-coding	Apoe	3330.7	4425.62	0.616571	0.00278315
sp|Q8CG14|CS1A_MOUSE	Complement C1s-A subcomponent OS=Mus musculus GN=C1sa PE=2 SV=2	C1sa	0.00403912	0.0130488	1.6918	0.00438856		NM_001097617	C1s1|AA959438|AI255193|AI327365|C1s|C1sa|-|6|6 F2|protein-coding	C1sa	3.72333	8.431	1.41083	1.86323e-07
sp|P01027|CO3_MOUSE	Complement C3 OS=Mus musculus GN=C3 PE=1 SV=3	C3	0.0295019	0.0666076	1.17488	1e-05		NM_009778	C3|AI255234|ASP|HSE-MSF|Plp|-|17 D|17 29.72 cM|protein-coding	C3	2.45683	10.875	1.97315	2.28709e-25
sp|Q8R5M8|CADM1_MOUSE	Cell adhesion molecule 1 OS=Mus musculus GN=Cadm1 PE=1 SV=2	Cadm1	0.00976528	0.0161995	0.730215	0.0198108		NM_018770	Cadm1|2900073G06Rik|3100001I08Rik|AI987920|Bl2|Igsf4|Igsf4a|Necl2|RA175|RA175A|RA175B|RA175C|RA175N|ST17|SgIGSF|SynCam|Tslc1|-|9|9 A5.3|protein-coding	Cadm1	33.6792	48.0938	0.589742	1.42007e-06
sp|P70232|CHL1_MOUSE	Neural cell adhesion molecule L1-like protein OS=Mus musculus GN=Chl1 PE=1 SV=2	Chl1	0.00777176	0.0188463	1.27796	0.000170287		NM_007697	Chl1|A530023M13Rik|AI465420|CALL|LICAM2|-|6|6 E1|protein-coding	Chl1	22.7333	37.341	0.856967	4.12041e-05
sp|Q80WV3|CHST2_MOUSE	Carbohydrate sulfotransferase 2 OS=Mus musculus GN=Chst2 PE=2 SV=3	Chst2	0.0081603	0.0266981	1.71004	1e-05		NM_018763	Chst2|AI428561|AW121776|C130041E03Rik|Chts2|GST-2|GlcNAc6ST|Gn6st|-|9|9 E3.3|protein-coding	Chst2	75.5442	153.675	1.06308	3.87364e-08
sp|P29268|CTGF_MOUSE	Connective tissue growth factor OS=Mus musculus GN=Ctgf PE=2 SV=3	Ctgf	0.0289179	0.0637554	1.14059	0.0202606		NM_010217	Ctgf|Ccn2|Fisp12|Hcs24|fisp-12|-|10 A4|10 11.84 cM|protein-coding	Ctgf	310.534	477.276	0.852622	0.00178615
sp|P10605|CATB_MOUSE	Cathepsin B OS=Mus musculus GN=Ctsb PE=1 SV=2	Ctsb	0.108567	0.171602	0.660483	1e-05		NM_007798	Ctsb|CB|-|14 D1|14 33.24 cM|protein-coding	Ctsb	86.3087	124.958	0.604136	5.06192e-13
sp|P18406|CYR61_MOUSE	Protein CYR61 OS=Mus musculus GN=Cyr61 PE=1 SV=1	Cyr61	0.0323448	0.0769368	1.25014	0.00114433		NM_010516	Cyr61|AI325051|CCN1|Igfbp10|-|3 H2|3 70.18 cM|protein-coding	Cyr61	212.374	315.074	0.757458	0.0159095
sp|Q99LS0|AUGN_MOUSE	Augurin OS=Mus musculus GN=Ecrg4 PE=1 SV=2	Ecrg4	0.00780229	0.03533	2.17893	0.00109768		NM_024283	1500015O10Rik|Ecrg4|-|1|1 C1.1|protein-coding	Ecrg4	117.77	217.129	1.01594	8.97213e-07
sp|Q8BPB5|FBLN3_MOUSE	EGF-containing fibulin-like extracellular matrix protein 1 OS=Mus musculus GN=Efemp1 PE=2 SV=1	Efemp1	0.00514797	0.0366333	2.83108	0.000208489		NM_146015	Efemp1|-|-|11|11 A3.3|protein-coding	Efemp1	7.30567	24.956	1.89554	1.89493e-24
sp|Q9D379|HYEP_MOUSE	Epoxide hydrolase 1 OS=Mus musculus GN=Ephx1 PE=1 SV=2	Ephx1	0.0122302	0.0229693	0.909263	0.0264619		NM_010145	Ephx1|EH|Eph-1|Eph1|Epxh1|mEH|-|1 H4|1 84.48 cM|protein-coding	Ephx1	289.64	450.933	0.704391	1.02409e-08
sp|P50608|FMOD_MOUSE	Fibromodulin OS=Mus musculus GN=Fmod PE=2 SV=1	Fmod	0.0246072	0.141432	2.52296	1e-05		NM_021355	Fmod|AI131919|AU041740|SLRR2E|-|1 E4|1 58.09 cM|protein-coding	Fmod	59.424	234.49	2.45957	1.03001e-05
sp|P26443|DHE3_MOUSE	Glutamate dehydrogenase 1, mitochondrial OS=Mus musculus GN=Glud1 PE=1 SV=1	Glud1	0.0340999	0.0515283	0.595595	0.0307404		NM_008133	Glud1|AI118167|Gdh-X|Glud|Gludl|-|14 B|14 20.8 cM|protein-coding	Glud1	120.963	211.107	0.852808	1.37011e-12
sp|Q02596|GLCM1_MOUSE	Glycosylation-dependent cell adhesion molecule 1 OS=Mus musculus GN=Glycam1 PE=1 SV=1	Glycam1	0.00676215	0.0321386	2.24875	0.0449016		NM_008134	Glycam1|MC26|Sgp50|glyCAM-1|-|15 F3|15 59.03 cM|protein-coding	Glycam1	16.3735	26.0542	1.60671	0.0162518
sp|P18872|GNAO_MOUSE	Guanine nucleotide-binding protein G(o) subunit alpha OS=Mus musculus GN=Gnao1 PE=1 SV=3	Gnao1	0.00599791	0.0105653	0.816798	0.00216924		NM_001113384	Gnao1|AW050213|Galphao|Gnao|alphaO|-|8 C5|8 45.94 cM|protein-coding	Gnao1	54.987	95.2255	0.965939	0.000237891
sp|Q9QUP5|HPLN1_MOUSE	Hyaluronan and proteoglycan link protein 1 OS=Mus musculus GN=Hapln1 PE=2 SV=1	Hapln1	0.00538512	0.0147513	1.45379	0.008991		NM_013500	Hapln1|BB099155|CLP|Crtl1|Crtl1l|LP|LP-1|-|13 C3|13 45.5 cM|protein-coding	Hapln1	1.69083	3.87633	1.40735	2.0264e-07
sp|P14901|HMOX1_MOUSE	Heme oxygenase 1 OS=Mus musculus GN=Hmox1 PE=1 SV=1	Hmox1	0.00441887	0.0128874	1.54421	0.0224225		NM_010442	Hmox1|D8Wsu38e|HO-1|HO1|Hemox|Hmox|Hsp32|-|8 35.59 cM|8 C1|protein-coding	Hmox1	56.5467	98.3665	0.822324	2.21738e-06
sp|Q9R118|HTRA1_MOUSE	Serine protease HTRA1 OS=Mus musculus GN=Htra1 PE=1 SV=2; Additional IDs concatenated into MaxParsimony group: sp|A2RT60|HTRA4_MOUSE	Htra1	0.0367311	0.0605989	0.722288	0.00416455		NM_019564	Htra1|AI429470|HTRA|L56|Prss11|RSPP11|-|7|7 F3|protein-coding	Htra1	50.8938	103.532	1.04597	5.18239e-11
sp|P47877|IBP2_MOUSE	Insulin-like growth factor-binding protein 2 OS=Mus musculus GN=Igfbp2 PE=2 SV=2	Igfbp2	2.80851	4.20074	0.58084	0.00610161		NM_001310659	Igfbp2|AI255832|IBP-2|Igfbp-2|mIGFBP-2|-|1 C3|1 36.94 cM|protein-coding	Igfbp2	2202.56	2982.14	0.582147	0.0123762
sp|Q8R366|IGSF8_MOUSE	Immunoglobulin superfamily member 8 OS=Mus musculus GN=Igsf8 PE=1 SV=2	Igsf8	0.00807776	0.0140838	0.802005	3.81193e-05		NM_080419	Igsf8|ESTM34|EWI-2|KCT-4|PGRL|-|1 H3|1 79.59 cM|protein-coding	Igsf8	29.835	42.7513	0.633809	9.00988e-05
sp|Q9Z0M9|I18BP_MOUSE	Interleukin-18-binding protein OS=Mus musculus GN=Il18bp PE=1 SV=2	Il18bp	0.00574158	0.0112274	0.967505	0.00677387		NM_010531	Il18bp|IL-18BP|Igifbp|MC54L|-|7|7 E2|protein-coding	Il18bp	2.80467	5.416	0.967013	0.00623504
sp|P16301|LCAT_MOUSE	Phosphatidylcholine-sterol acyltransferase OS=Mus musculus GN=Lcat PE=1 SV=2	Lcat	0.00151569	0.0273966	4.17595	0.026426		NM_008490	Lcat|AI046659|D8Wsu61e|-|8 D3|8 53.06 cM|protein-coding	Lcat	6.40233	72.3913	3.40406	2.62295e-14
sp|Q07797|LG3BP_MOUSE	Galectin-3-binding protein OS=Mus musculus GN=Lgals3bp PE=1 SV=1	Lgals3bp	0.0315527	0.0590009	0.902972	1e-05		NM_011150	Lgals3bp|90K|CyCAP|MAC-2BP|Ppicap|Tango10b|-|11|11 E2|protein-coding	Lgals3bp	12.0525	20.2363	0.812346	1.71492e-06
sp|O89017|LGMN_MOUSE	Legumain OS=Mus musculus GN=Lgmn PE=1 SV=1	Lgmn	0.0112826	0.0191664	0.764479	0.00442481		NM_011175	Lgmn|AEP|AI746452|AU022324|Prsc1|-|12|12 E|protein-coding	Lgmn	54.8887	80.3767	0.629319	8.15818e-11
sp|P70202|LXN_MOUSE	Latexin OS=Mus musculus GN=Lxn PE=1 SV=2	Lxn	0.0348125	0.0556903	0.67782	0.000770827		NM_016753	Lxn|-|-|3 E1|3 30.98 cM|protein-coding	Lxn	207.037	296.211	0.775749	0.000924745
sp|Q61477|NBL1_MOUSE	Neuroblastoma suppressor of tumorigenicity 1 OS=Mus musculus GN=Nbl1 PE=1 SV=2	Nbl1	0.0446949	0.0723076	0.694035	0.0250571		NM_008675	Nbl1|D4H1S1733E|DAN|Dana|NO3|-|4 70.57 cM|4 D3|protein-coding	Nbl1	49.7785	81.1623	0.807335	1.46669e-09
sp|P55066|NCAN_MOUSE	Neurocan core protein OS=Mus musculus GN=Ncan PE=2 SV=1; Additional IDs concatenated into MaxParsimony group: sp|Q61282|PGCA_MOUSE; Additional IDs concatenated into MaxParsimony group: sp|A2A5K6|ZN335_MOUSE	Ncan	0.505975	1.43769	1.50661	1e-05		NM_007789	Ncan|C230035B04|Cspg3|Cspg3-rs|Tgfbit|-|8 B3.3|8 34.15 cM|protein-coding	Ncan	170.523	756.563	2.1192	4.23976e-16
sp|Q9ESQ8|NPVF_MOUSE	Pro-FMRFamide-related neuropeptide VF OS=Mus musculus GN=Npvf PE=2 SV=1	Npvf	0.0193951	0.103499	2.41585	1e-05		NM_021892	Npvf|Rfrp|-|6|6 B2.3|protein-coding	Npvf	60.7442	381.18	2.76986	1.25143e-34
sp|Q810U4|NRCAM_MOUSE	Neuronal cell adhesion molecule OS=Mus musculus GN=Nrcam PE=1 SV=2	Nrcam	0.0287293	0.0603371	1.07052	2.83782e-05		NM_001146031	Nrcam|Bravo|C030017F07Rik|C130076O07Rik|mKIAA0343|-|12 B2|12 20.71 cM|protein-coding	Nrcam	21.6408	43.8088	1.09449	1.71767e-13
sp|Q8QZR4|OAF_MOUSE	Out at first protein homolog OS=Mus musculus GN=Oaf PE=2 SV=1	Oaf	0.0266578	0.0562476	1.07723	1e-05		NM_178644	Oaf|AL024221|D130038B21Rik|D9Ucla1|-|9 A5.1|9 24.24 cM|protein-coding	Oaf	9.373	15.0942	0.752822	9.31202e-12
sp|Q8BM13|NOE2_MOUSE	Noelin-2 OS=Mus musculus GN=Olfm2 PE=1 SV=2	Olfm2	0.0503164	0.0903945	0.845207	3.75159e-05		NM_173777	Olfm2|A030009A06Rik|-|9|9 A3|protein-coding	Olfm2	97.2368	185.39	1.0282	3.37403e-11
sp|O35103|OMD_MOUSE	Osteomodulin OS=Mus musculus GN=Omd PE=2 SV=1	Omd	0.00408482	0.0225836	2.46693	0.00825078		NM_012050	Omd|OSAD|SLRR2C|-|13|13 A5|protein-coding	Omd	6.84817	18.6748	1.97156	1.48536e-08
sp|Q9EPX2|PPN_MOUSE	Papilin OS=Mus musculus GN=Papln PE=2 SV=2	Papln	0.0018376	0.0119642	2.70283	0.000100636		NM_130887	Papln|E030033C16Rik|-|12|12 D1|protein-coding	Papln	1.51583	4.22333	1.48809	8.78254e-07
sp|Q9QXV0|PCSK1_MOUSE	ProSAAS OS=Mus musculus GN=Pcsk1n PE=1 SV=2; Additional IDs concatenated into MaxParsimony group: Reverse_sp|Q8R0L9|TADA3_MOUSE	Pcsk1n	0.0452782	0.101857	1.16966	0.000289746		NM_013892	Pcsk1n|AI848336|KEP|PEN|PEN19|PEN20|Pan3|SAAS|SAASCT|bLEN|lLEN|proSAAS|-|X|X A1.1|protein-coding	Pcsk1n	21.5502	40.9732	0.974988	8.57095e-15
sp|Q6PE55|PGFRL_MOUSE	Platelet-derived growth factor receptor-like protein OS=Mus musculus GN=Pdgfrl PE=2 SV=1	Pdgfrl	0.0248305	0.086772	1.80512	1e-05		NM_026840	Pdgfrl|1110039P19Rik|AV013190|-|8|8 A4|protein-coding	Pdgfrl	23.5377	40.4118	0.976991	1.06715e-05
sp|Q9DC11|PXDC2_MOUSE	Plexin domain-containing protein 2 OS=Mus musculus GN=Plxdc2 PE=1 SV=1	Plxdc2	0.00601943	0.0244453	2.02186	1e-05		NM_026162	Plxdc2|1200007L24Rik|5430431D22Rik|AI646728|AU022916|AV231634|Tem7r|-|2|2 A2-A3|protein-coding	Plxdc2	13.0748	21.1637	0.819448	1.47966e-05
sp|Q8CI94|PYGB_MOUSE	Glycogen phosphorylase, brain form OS=Mus musculus GN=Pygb PE=1 SV=3; Additional IDs concatenated into MaxParsimony group: sp|Q9WUB3|PYGM_MOUSE, sp|Q9ET01|PYGL_MOUSE	Pygb	0.00783675	0.0211541	1.43261	9.0305e-05		NM_153781	Pygb|-|-|2 G3|2 74.74 cM|protein-coding	Pygb	134.505	215.871	0.886117	7.01304e-06
sp|P12961|7B2_MOUSE	Neuroendocrine protein 7B2 OS=Mus musculus GN=Scg5 PE=1 SV=1	Scg5	0.0314893	0.119603	1.92532	0.0152377		NM_009162	Scg5|7B2|AI325031|Sgne-1|Sgne1|-|2 E4|2 57.45 cM|protein-coding	Scg5	33.1057	65.3817	1.32013	9.43206e-06
sp|P97298|PEDF_MOUSE	Pigment epithelium-derived factor OS=Mus musculus GN=Serpinf1 PE=1 SV=2	Serpinf1	0.0294759	0.273168	3.21218	1e-05		NM_011340	Serpinf1|AI195227|EPC-1|Pedf|Pedfl|Sdf3|-|11|11 B5|protein-coding	Serpinf1	6.12583	94.5003	4.06455	1.08964e-19
sp|P70663|SPRL1_MOUSE	SPARC-like protein 1 OS=Mus musculus GN=Sparcl1 PE=2 SV=3	Sparcl1	0.633646	1.3761	1.11883	0.00512038		NM_010097	Sparcl1|Ecm2|Sc1|hevin|mast9|-|5 E5|5 50.55 cM|protein-coding	Sparcl1	195.313	464.927	1.32149	2.18697e-33
sp|Q9JHB3|TIMP4_MOUSE	Metalloproteinase inhibitor 4 OS=Mus musculus GN=Timp4 PE=2 SV=1	Timp4	0.00997346	0.0586634	2.5563	1e-05		NM_080639	Timp4|TIMP-4|-|6 E3|6 53.29 cM|protein-coding	Timp4	25.5723	79.9455	1.49137	2.42967e-09

### Sheet: FXS down
Protein Locus	Description	Gene	WT %	FXS %	Log2 FC	pValue		Transcript	Annotation/Divergence	Gene	WT FPKM	FXS FPKM	FXS vs. WT Log2 FC	FXS vs. WT adj. p-v
sp|Q61599|GDIR2_MOUSE	Rho GDP-dissociation inhibitor 2 OS=Mus musculus GN=Arhgdib PE=1 SV=3	Arhgdib	0.0174972	0.00664147	-1.39755	1e-05		NM_001301309	Arhgdib|D4|Gdid4|Ly-GDI|-|6|6 G1|protein-coding	Arhgdib	6.27117	1.79633	-1.69736	0.0079996
sp|Q6PIE5|AT1A2_MOUSE	Sodium/potassium-transporting ATPase subunit alpha-2 OS=Mus musculus GN=Atp1a2 PE=1 SV=1; Additional IDs concatenated into MaxParsimony group: sp|Q6PIC6|AT1A3_MOUSE, sp|Q9WV27|AT1A4_MOUSE, sp|Q9Z1W8|AT12A_MOUSE, sp|Q64436|ATP4A_MOUSE	Atp1a2	0.0188405	0.00997938	-0.916813	0.000185376		NM_178405	Atp1a2|AW060654|Atpa-3|mKIAA0778|-|1 H3|1 79.6 cM|protein-coding	Atp1a2	147.845	84.043	-0.81634	0.0043821
sp|P10148|CCL2_MOUSE	C-C motif chemokine 2 OS=Mus musculus GN=Ccl2 PE=1 SV=1	Ccl2	0.0164803	0.0074755	-1.1405	0.00523701		NM_011333	Ccl2|AI323594|HC11|JE|MCAF|MCP-1|MCP1|SMC-CF|Scya2|Sigje|-|11 C|11 49.82 cM|protein-coding	Ccl2	1.574	0.6525	-1.22309	0.0490696
sp|P29788|VTNC_MOUSE	Vitronectin OS=Mus musculus GN=Vtn PE=1 SV=2; Additional IDs concatenated into MaxParsimony group: sp|Q9WUU9|GANP_MOUSE, sp|Q9JM99|PRG4_MOUSE	Vtn	0.0253575	0.0135765	-0.901295	6.63195e-05		NM_011707	Vtn|AI256434|Vn|-|11 B5|11 46.74 cM|protein-coding	Vtn	72.4078	19.5557	-1.87789	0.0480655

### Sheet: RTT down
Protein Locus	Description	Gene	WT %	RTT %	Log2 FC	pValue		Transcript	Annotation/Divergence	Gene	WT FPKM	RTT FPKM	RTT vs. WT Log2 FC	RTT vs. WT adj. p-v
sp|Q6WVG3|KCD12_MOUSE	BTB/POZ domain-containing protein KCTD12 OS=Mus musculus GN=Kctd12 PE=1 SV=1	Kctd12	0.0132931	0.0079075	-0.749387	0.0268089		NM_177715	Kctd12|AU046135|AW538430|Pfet1|Pfetin|-|14|14 E2.3|protein-coding	Kctd12	10.7625	6.96133	-0.609704	0.00683307

### Sheet: DS down
Protein Locus	Description	Gene	WT %	DS %	Log2 FC	pValue		Transcript	Annotation/Divergence	Gene	WT FPKM	DS FPKM	DS vs. WT Log2 FC	DS vs. WT adj. p-v
sp|P50247|SAHH_MOUSE	Adenosylhomocysteinase OS=Mus musculus GN=Ahcy PE=1 SV=3	Ahcy	0.0244611	0.0104117	-1.23229	1e-05		NM_016661	Ahcy|AA987153|AL024110|CuBP|SAHH|-|2 H1|2 76.94 cM|protein-coding	Ahcy	1.88867	0.893	-0.991143	0.00342772
sp|O35608|ANGP2_MOUSE	Angiopoietin-2 OS=Mus musculus GN=Angpt2 PE=2 SV=2	Angpt2	0.0216451	0.00752858	-1.52359	7.5566e-05		NM_007426	Angpt2|Agpt2|Ang-2|Ang2|-|8 A1.3|8 10.3 cM|protein-coding	Angpt2	2.932	1.058	-1.40033	0.00240671
sp|P01029|CO4B_MOUSE	Complement C4-B OS=Mus musculus GN=C4b PE=1 SV=3	C4b	0.153033	0.0759381	-1.01095	0.000184757		NM_009780	C4b|C4|Ss|-|17 B1|17 18.29 cM|protein-coding	C4b	72.629	16.8678	-2.04274	0.0333561
sp|P47753|CAZA1_MOUSE	F-actin-capping protein subunit alpha-1 OS=Mus musculus GN=Capza1 PE=1 SV=4	Capza1	0.0168598	0.00744593	-1.17907	1e-05		NM_009797	Capza1|CAPZ|CAZ1|Cappa1|-|3 F2.2|3 45.88 cM|protein-coding	Capza1	5.26933	3.36125	-0.594106	0.00814614
sp|P17182|ENOA_MOUSE	Alpha-enolase OS=Mus musculus GN=Eno1 PE=1 SV=3; Additional IDs concatenated into MaxParsimony group: sp|P17183|ENOG_MOUSE, sp|P21550|ENOB_MOUSE	Eno1	0.158829	0.0904314	-0.812581	5.01309e-05		NM_023119	Eno1|0610008I15|AL022784|Eno-1|MBP-1|-|4 E2|4 81.24 cM|protein-coding	Eno1	83.9857	47.5945	-0.752881	0.00124764
sp|O88958|GNPI1_MOUSE	Glucosamine-6-phosphate isomerase 1 OS=Mus musculus GN=Gnpda1 PE=2 SV=3	Gnpda1	0.0279939	0.00924662	-1.59812	1e-05		NM_011937	Gnpda1|GNPDA|Gnp1|Gnpi|oscillin|-|18|18 B3|protein-coding	Gnpda1	12.8193	3.693	-1.745	2.17811e-27
sp|P17095|HMGA1_MOUSE	High mobility group protein HMG-I/HMG-Y OS=Mus musculus GN=Hmga1 PE=1 SV=4	Hmga1	0.224751	0.10917	-1.04175	0.0041883		NM_001166542	Hmga1|AL023995|Hmga1a|Hmga1b|Hmgi|Hmgiy|Hmgy|-|17 A3.3|17 14.5 cM|protein-coding	Hmga1	2.59117	0.3335	-2.6444	1.08217e-09
sp|Q6PGH2|HN1L_MOUSE	Hematological and neurological expressed 1-like protein OS=Mus musculus GN=Hn1l PE=1 SV=1	Hn1l	0.0269906	0.011186	-1.27076	0.000183259		NM_198937	Hn1l|2810430B18Rik|AL022629|C16orf34|D17Ertd441e|-|17 A3.3|17 12.53 cM|protein-coding	Hn1l	17.7973	10.2615	-0.742107	0.000672319
sp|Q91Z31|PTBP2_MOUSE	Polypyrimidine tract-binding protein 2 OS=Mus musculus GN=Ptbp2 PE=1 SV=2	Ptbp2	0.0237717	0.00968728	-1.29508	1e-05		NM_019550	Ptbp2|Ptb2|brPTB|nPTB|-|3|3 G1|protein-coding	Ptbp2	22.4645	11.8038	-0.884346	0.0137204
sp|Q9CYK2|QPCT_MOUSE	Glutaminyl-peptide cyclotransferase OS=Mus musculus GN=Qpct PE=1 SV=2	Qpct	0.0552853	0.0319829	-0.789594	0.0127391		NM_027455	Qpct|5730422A13Rik|-|17|17 E3|protein-coding	Qpct	7.051	3.45575	-0.976762	0.0039072
sp|P11157|RIR2_MOUSE	Ribonucleoside-diphosphate reductase subunit M2 OS=Mus musculus GN=Rrm2 PE=1 SV=1; Additional IDs concatenated into MaxParsimony group: sp|Q6PEE3|RIR2B_MOUSE	Rrm2	0.0264481	0.00549557	-2.26682	1e-05		NM_009104	Rrm2|AA407299|R2|-|12 A1.3|12 8.5 cM|protein-coding	Rrm2	23.444	11.7025	-0.96106	0.014724

### Sheet: BMP6 down
Protein Locus	Description	Gene	Alone %	BMP6 %	Log2 FC	pValue		Transcript	Annotation/Divergence	Gene	Alone FPKM	BMP6 FPKM	WT vs. BMP6 Log2 FC	WT vs. BMP6 adj. p-v
sp|Q9WUM4|COR1C_MOUSE	Coronin-1C OS=Mus musculus GN=Coro1c PE=1 SV=2	Coro1c	0.0416598	0.022332	-0.899541	0.000366529		NM_011779	Coro1c|AL022675|AW455561|AW548837|-|5|5 F|protein-coding	Coro1c	31.1188	15.7992	-0.903157	6.83762e-13
sp|Q9QY93|DCTP1_MOUSE	dCTP pyrophosphatase 1 OS=Mus musculus GN=Dctpp1 PE=1 SV=1	Dctpp1	0.0213827	0.0131716	-0.699015	0.0292165		NM_023203	Dctpp1|2410015N17Rik|AI854235|RS21-C6|-|7|7 F3|protein-coding	Dctpp1	29.0212	16.2613	-0.67606	0.00113864
sp|Q80VJ3|DNPH1_MOUSE	2'-deoxynucleoside 5'-phosphate N-hydrolase 1 OS=Mus musculus GN=Dnph1 PE=2 SV=2	Dnph1	0.0108077	0.00490129	-1.14082	0.0240078		NM_207161	Dnph1|C76683|Rcl|-|17|17 C|protein-coding	Dnph1	10.4597	6.30933	-0.633184	0.00019241
sp|Q01279|EGFR_MOUSE	Epidermal growth factor receptor OS=Mus musculus GN=Egfr PE=1 SV=1; Additional IDs concatenated into MaxParsimony group: sp|Q61527|ERBB4_MOUSE, sp|P70424|ERBB2_MOUSE	Egfr	0.0130027	0.00781404	-0.734669	3.4791e-05		NM_207655	Egfr|9030024J15Rik|AI552599|Erbb|Errb1|Errp|Wa5|wa-2|wa2|-|11 A2|11 9.41 cM|protein-coding	Egfr	50.7878	22.771	-1.03995	5.1518e-11
sp|P37889|FBLN2_MOUSE	Fibulin-2 OS=Mus musculus GN=Fbln2 PE=1 SV=2	Fbln2	0.0506246	0.022004	-1.20207	0.00113679		NM_001081437	Fbln2|5730577E14Rik|FIBL-2|-|6 D1|6 40.42 cM|protein-coding	Fbln2	14.36	2.96033	-1.8155	3.66765e-09
sp|P30681|HMGB2_MOUSE	High mobility group protein B2 OS=Mus musculus GN=Hmgb2 PE=1 SV=3	Hmgb2	0.362082	0.131607	-1.46008	1e-05		NM_008252	Hmgb2|C80539|HMG-2|Hmg2|-|8 B2|8 29.9 cM|protein-coding	Hmgb2	3.41183	1.51417	-1.10484	6.7235e-06
sp|O54879|HMGB3_MOUSE	High mobility group protein B3 OS=Mus musculus GN=Hmgb3 PE=2 SV=3	Hmgb3	0.0532294	0.0244455	-1.12265	0.00129515		NM_008253	Hmgb3|Hmg2a|Hmg4|-|X|X A7.3|protein-coding	Hmgb3	3.15717	1.6	-0.928368	5.67797e-05
sp|P14733|LMNB1_MOUSE	Lamin-B1 OS=Mus musculus GN=Lmnb1 PE=1 SV=3	Lmnb1	0.107291	0.0688476	-0.640053	0.000718815		NM_010721	Lmnb1|-|-|18 D3|18 30.84 cM|protein-coding	Lmnb1	27.1348	13.8677	-0.866221	1.65567e-08
sp|Q99MD9|NASP_MOUSE	Nuclear autoantigenic sperm protein OS=Mus musculus GN=Nasp PE=1 SV=2	Nasp	0.0169743	0.00614064	-1.46689	7.62713e-05		NM_001081475	Nasp|5033430J04Rik|AI131596|AI317140|D4Ertd767e|Epcs32|Nasp-T|-|4 D1|4 53.24 cM|protein-coding	Nasp	20.259	12.6438	-0.690685	1.09303e-07
sp|Q91X97|NCALD_MOUSE	Neurocalcin-delta OS=Mus musculus GN=Ncald PE=1 SV=4; Additional IDs concatenated into MaxParsimony group: sp|P84075|HPCA_MOUSE; Additional IDs concatenated into MaxParsimony group: sp|P84075|HPCA_MOUSE	Ncald	0.0188408	0.0117889	-0.676432	0.0240542		NM_001170868	Ncald|AI848120|D030020D09Rik|D15Ertd412e|-|15 B3.1|15 14.94 cM|protein-coding	Ncald	101.168	36.1377	-1.28867	2.69579e-08
sp|Q61937|NPM_MOUSE	Nucleophosmin OS=Mus musculus GN=Npm1 PE=1 SV=1	Npm1	0.118113	0.0426738	-1.46875	1e-05		NM_001252260	Npm1|B23|NO38|Npm|-|11|11 A4|protein-coding	Npm1	67.3012	41.5463	-0.598388	2.40453e-06
sp|P17918|PCNA_MOUSE	Proliferating cell nuclear antigen OS=Mus musculus GN=Pcna PE=1 SV=2; Additional IDs concatenated into MaxParsimony group: sp|Q8C102|GALT5_MOUSE	Pcna	0.0637777	0.0319292	-0.998174	0.00852984		NM_011045	Pcna|-|-|2 F2|2 64.15 cM|protein-coding	Pcna	31.7318	17.1387	-0.776317	0.000220895
sp|Q62084|PP14B_MOUSE	Protein phosphatase 1 regulatory subunit 14B OS=Mus musculus GN=Ppp1r14b PE=1 SV=2	Ppp1r14b	0.0701271	0.0361755	-0.954958	0.00781442		NM_008889	Ppp1r14b|AOM172|PHI-1|PLCB3N|Png|-|19|19 A|protein-coding	Ppp1r14b	33.9512	15.943	-0.959567	1.46858e-11
sp|O09114|PTGDS_MOUSE	Prostaglandin-H2 D-isomerase OS=Mus musculus GN=Ptgds PE=1 SV=1	Ptgds	0.12146	0.0396228	-1.61608	7.24853e-05		NM_008963	Ptgds|21kDa|L-PGDS|PGD2|PGDS|PGDS2|Ptgs3|-|2 A3|2 17.28 cM|protein-coding	Ptgds	32.2425	8.25433	-1.82819	3.53092e-10
sp|Q9CYK2|QPCT_MOUSE	Glutaminyl-peptide cyclotransferase OS=Mus musculus GN=Qpct PE=1 SV=2	Qpct	0.0291214	0.0153987	-0.919266	0.00149207		NM_027455	Qpct|5730422A13Rik|-|17|17 E3|protein-coding	Qpct	7.65717	4.23033	-0.656348	0.00626732
sp|P53026|RL10A_MOUSE	60S ribosomal protein L10a OS=Mus musculus GN=Rpl10a PE=1 SV=3	Rpl10a	0.0514242	0.0239997	-1.09943	0.00205809		NM_011287	Rpl10a|CsA-19|Nedd6|-|17|17 A3.3|protein-coding	Rpl10a	1.475	0.779167	-0.906617	0.03953
sp|P11157|RIR2_MOUSE	Ribonucleoside-diphosphate reductase subunit M2 OS=Mus musculus GN=Rrm2 PE=1 SV=1; Additional IDs concatenated into MaxParsimony group: sp|Q6PEE3|RIR2B_MOUSE	Rrm2	0.0144681	0.00632908	-1.19281	0.00584729		NM_009104	Rrm2|AA407299|R2|-|12 A1.3|12 8.5 cM|protein-coding	Rrm2	31.3452	13.1857	-1.00088	9.61411e-05
sp|Q8BLY1|SMOC1_MOUSE	SPARC-related modular calcium-binding protein 1 OS=Mus musculus GN=Smoc1 PE=2 SV=2	Smoc1	0.0662951	0.0119583	-2.47089	1.12862e-05		NM_022316	Smoc1|2600002F22Rik|AI848508|SRG|-|12|12 D1|protein-coding	Smoc1	26.5612	2.30467	-3.03083	2.35405e-11
